# PACMON: Pathway-guided Multi-Omics data integration for interpreting large-scale perturbation screens

**DOI:** 10.64898/2026.03.20.713295

**Authors:** Arber Qoku, Tyra Stickel, Sareh AmeriFar, Thomas Oellerich, Sebastian Wolf, Florian Buettner

## Abstract

High-throughput perturbation screens coupled with single-cell molecular profiling enable systematic interrogation of gene function, yet interpreting the resulting data in terms of biological pathways remains challenging. Existing approaches either identify latent gene modules without linking them to perturbations, or model perturbation effects without incorporating prior biological knowledge, limiting interpretability and scalability. Here, we introduce PACMON (Pathway-guided Multi-Omics data integration for interpreting large-scale perturbation screens), a Bayesian latent factor model that jointly infers pathway-level programs and their modulation by experimental perturbations. PACMON decomposes multimodal molecular measurements into shared latent factors aligned with known biological pathways through structured sparsity priors, while simultaneously estimating how each perturbation activates or represses these pathway programs. The framework naturally accommodates multiple data modalities and employs stochastic variational inference for scalable application to large datasets. We evaluate PACMON in three settings of increasing complexity. On synthetic data with known ground truth, PACMON achieves near-perfect recovery of pathway structure and perturbation effects, outperforming existing methods in both accuracy and computational scalability. Applied to a multimodal Perturb-CITE-seq screen of melanoma cells, PACMON recovers coherent interferon-signaling and cell-cycle programs spanning RNA and surface-protein modalities and identifies interpretable perturbation–pathway associations consistent with known immune-evasion mechanisms. Finally, we apply PACMON to the Tahoe-100M perturbation atlas — approximately 100 million cells and over 1,000 drug–dose combinations — producing the first pathway-level latent factor analysis at this scale and revealing biologically meaningful drug-response landscapes across Hallmark pathway programs. PACMON provides a unified, scalable and interpretable framework for mapping perturbation effects onto biological pathways in modern large-scale perturbation experiments.
