## Supplemental Tables for "PACMON: Pathway-guided Multi-Omics data integration for interpreting large-scale perturbation screens": table_s3_cite_seq_perturbation_prot_associations_full.csv

	CD172a	CD61	CD309	HLA_A	HLA_E	CD274	CD47	CD29	CD44	CD119	CD58	CD9	CD49f	CD59
B2M	-0.068949685	0.0	0.0	-0.51814216	-0.07694544	0.0	-0.11921721	-0.123414546	-0.19464009	0.0	0.0	0.0	0.0	-0.13140802
CD44	0.0	0.0	0.0	0.07433209	0.0	0.0	0.0	0.0	0.0	0.0504604	0.0	0.0	0.0	0.053688217
CD47	0.0	0.0	0.0	-0.11850291	0.0	0.0	-0.3742061	-0.19801942	-0.24933457	0.0	0.0	-0.09226738	0.0	0.0
CD58	0.0	0.0	0.0	0.0	0.0	0.0	-0.17614706	-0.16251764	-0.19534244	-0.11028972	-0.508458	-0.18310754	-0.08171472	-0.11230316
CD59	0.0	0.0	0.0	-0.08771838	0.0	0.0	0.0	0.0	0.0	-0.052402537	-0.048232272	-0.0807352	-0.067159235	-0.24920233
CD274	0.0	0.0	-0.062509455	-0.1497588	0.0	-0.60242355	-0.13490634	-0.14394568	-0.1426704	0.0	0.0	-0.13187937	-0.1683502	-0.06209824
CDK6	0.0	0.12073589	0.0	0.0	0.0	0.0	0.0	0.0	0.0	0.0	0.0	0.0	0.0	0.0
CTPS1	0.0	0.0	0.0	0.0	0.0	0.0	0.0	0.0	0.0	0.0	0.0	0.0	0.075485915	0.0
HLA-E	0.0	0.0	0.0	0.0	-0.06637573	0.0	0.0	0.0	0.0	0.0	0.0	0.0	0.0	0.0
IFNGR1	0.0	0.0	0.0	-0.35321304	0.0	-0.6922674	-0.29055166	-0.24772453	-0.28576666	-0.30333602	0.0	0.0	-0.11309379	-0.077245675
IFNGR2	0.0	0.0	0.0	-0.28942394	0.0	-0.6168828	-0.22559081	-0.15172277	-0.21320248	0.07644713	0.0	0.0	0.0	0.0
ITGA3	0.0	0.0	0.0	0.0	0.0	0.0	0.0	0.079360664	0.0	0.0	0.0	0.07054059	0.27437967	0.061898883
JAK1	0.0	0.0	0.0	-0.3307329	0.0	-0.5591365	-0.21979864	-0.15589634	-0.22952197	0.0	0.0	0.0	0.0	0.0
JAK2	0.0	0.0	0.0	-0.33209306	-0.053812552	-0.6821612	-0.25662777	-0.18534914	-0.24735455	0.0	0.0	0.0	-0.08741214	0.0
SSR2	0.0	0.0	0.0	0.0	0.0	0.0	0.0	0.0	0.0	0.07643166	0.0	0.0	0.0	0.0
STAT1	0.0	0.0	0.0	-0.38035506	-0.09196451	-0.73745936	-0.29447755	-0.21691653	-0.29428667	0.0	0.0	0.0	-0.09325034	-0.0639005
TAPBP	-0.0704651	0.0	0.0	-0.2970313	0.0	-0.096577406	-0.105261385	-0.1233037	-0.14999968	0.0	0.0	0.0	-0.08766109	-0.09093067
TPRKB	0.0	0.0	0.0	0.0	0.0	0.0	0.0	0.0	0.0	0.0	0.0	0.0	0.076235525	0.0
